# The balance hypothesis for the avian lumbosacral organ and an exploration of its morphological variation

**DOI:** 10.1101/2020.04.01.020982

**Authors:** Kathryn E. Stanchak, Cooper French, David J. Perkel, Bingni W. Brunton

## Abstract

Birds (Aves) exhibit exceptional and diverse locomotor behaviors, including the exquisite ability to balance on two feet. How birds so precisely control their movements may be partly explained by a set of intriguing modifications in their lower spine. These modifications are collectively known as the lumbosacral organ (LSO) and are found in the fused lumbosacral vertebrae called the synsacrum. They include a set of transverse canal-like recesses in the synsacrum that align with lateral lobes of the spinal cord, as well as a dorsal groove in the spinal cord that houses an egg-shaped glycogen body. Based on compelling but primarily observational data, the most recent functional hypotheses for the LSO consider it to be a secondary balance organ, in which the transverse canals are analogous to the semicircular canals of the inner ear. If correct, this hypothesis would reshape our understanding of avian locomotion, yet the LSO has been largely overlooked in the recent literature. Here, we review the current evidence for this hypothesis and then explore a possible relationship between the LSO and balance-intensive locomotor ecologies. Our comparative morphological dataset consists of micro-computed tomography (μ-CT) scans of synsacra from ecologically diverse species. We find that birds that perch tend to have more prominent transverse canals, suggesting that the LSO is useful for balance-intensive behaviors. We then identify the crucial outstanding questions about LSO structure and function. The LSO may be a key innovation that allows independent but coordinated motion of the head and the body, and a full understanding of its function and evolution will require multiple interdisciplinary research efforts.

**Jargon-Free:** Birds have an uncanny ability to move their heads independently of their bodies. They can keep their heads remarkably still to focus on their prey while twisting in flight or perched on a bouncing branch. How are they able to do this? Like us, birds have balance organs in their inner ears that act like gyroscopes. Surprisingly, birds may have an additional balance organ known as the “lumbosacral organ” in their spine, right above their legs, which might help them sense the movement of their body separately from their head. This second balance organ may have played a very important role in bird evolution and how birds move, but it has seldom been considered in recent scientific studies. This intriguing hypothesis is based in part on a series of fluid-filled, canal-like recesses in the bone surrounding the spinal cord, which resemble the semicircular canals of the inner ear. We looked for evidence of these canal-like recesses in many different bird species, and we found it in every bird we examined. We also found that birds that perch often have deeper recesses than birds that do not perch, suggesting these canals help maintain balance. This paper presents those findings, reviews the existing research, and identifies some key questions that need to be asked to advance our understanding of this fascinating and mysterious part of the bird spinal cord.
