## Supplementary material for "The balance hypothesis for the avian lumbosacral organ and an exploration of its morphological variation": All supplemental files (data and code): UW_LSOteam_Apr2020biorxiv_LSOmetrics.csv

Genus	specific	Binomial	Epithet	Row	SOR	SORall	ExRat	Fly	Perching	Float	Dive	Bipedal	Perch_Tree	Bipedal_Tree
Accipiter	cooperii	Accipiter cooperii	Accipiter_cooperii	Accipiter_cooperii_UWBM65054	0.198545616	0.184858378	3.710235599	yes	yes	no	no	yes	yesP	yesB
Aegolius	funereus	Aegolius funereus	Aegolius_funereus	Aegolis_funereus_UWBM44737	0.17252357	0.159177906	4.60358087	yes	yes	no	no	yes	yesP	yesB
Aeronautes	saxatalis	Aeronautes saxatalis	Aeronautes_saxatalis	Aeronautes_saxatalis_UWBM34156	0.083963117	0.082231228	3.766480047	yes	no	no	no	no	noP	noB
Alectoris	chukar	Alectoris chukar	Alectoris_chukar	Alectoris_chukar_UWBM19808	0.128600014	0.140049416	4.055928129	no	no	no	no	yes	noP	yesB
Alisterus	chloropterus	Alisterus chloropterus	Alisterus_chloropterus	Alisterus_chloropterus_UWBM43544	0.190901463	0.160119853	4.552015639	yes	yes	no	no	yes	yesP	yesB
Anas	crecca	Anas crecca	Anas_crecca	Anas_crecca_UWBM59245	0.140128523	0.137291851	3.307291667	yes	no	yes	no	yes	noP	yesB
Apus	pacificus	Apus pacificus	Apus_pacificus	Apus_pacificus_UWBM44398	0.075671741	0.087727045	3.685894164	yes	no	no	no	no	noP	noB
Apus	pacificus	Apus pacificus	Apus_pacificus	Apus_pacificus_UWBM44399	0.085478314	0.09230518	3.693829732	yes	no	no	no	no	noP	noB
Apus	pacificus	Apus pacificus	Apus_pacificus	Apus_pacificus_UWBM46954	0.108774701	0.10429553	3.825576722	yes	no	no	no	no	noP	noB
Apus	pacificus	Apus pacificus	Apus_pacificus	Apus_pacificus_UWBM46955	0.114131356	0.10408513	4.129048208	yes	no	no	no	no	noP	noB
Apus	pacificus	Apus pacificus	Apus_pacificus	Apus_pacificus_UWBM46956	0.066943786	0.089868428	4.000796686	yes	no	no	no	no	noP	noB
Butorides	striata	Butorides striata	Butorides_striata	Butorides_striatus_UWBM45810	0.206972553	0.202231154	4.572945838	yes	yes	no	no	yes	yesP	yesB
Charadrius	vociferus	Charadrius vociferus	Charadrius_vociferus	Charadrius_vociferus_UWBM88808	0.15574808	0.173860284	4.401846126	yes	no	no	no	yes	noP	yesB
Cinclus	mexicanus	Cinclus mexicanus	Cinclus_mexicanus	Cinclus_mexicanus_UWBM50254	0.167020505	0.18112576	3.745910198	yes	yes	yes	yes	yes	yesP	yesB
Colaptes	auratus	Colaptes auratus	Colaptes_auratus	Colaptes_auratus_UWBM19131	0.156166567	0.138695793	3.130680466	yes	yes	no	no	yes	yesP	yesB
Colaptes	auratus	Colaptes auratus	Colaptes_auratus	Colaptes_auratus_UWBM32004	0.187396432	0.164555516	3.320216925	yes	yes	no	no	yes	yesP	yesB
Colaptes	auratus	Colaptes auratus	Colaptes_auratus	Colaptes_auratus_UWBM32500	0.152464418	0.13047051	3.600403378	yes	yes	no	no	yes	yesP	yesB
Colaptes	auratus	Colaptes auratus	Colaptes_auratus	Colaptes_auratus_UWBM87743	0.183230834	0.159776382	3.127434613	yes	yes	no	no	yes	yesP	yesB
Colaptes	auratus	Colaptes auratus	Colaptes_auratus	Colaptes_auratus_USNM553938	0.158700263	0.148722234	3.142677608	yes	yes	no	no	yes	yesP	yesB
Colaptes	auratus	Colaptes auratus	Colaptes_auratus	Colaptes_auratus_USNM610529	0.179340346	0.163339136	3.520281497	yes	yes	no	no	yes	yesP	yesB
Colius	striatus	Colius striatus	Colius_striatus	Colius_striatus_UWBM38252	0.07922803	0.094763268	3.049660679	yes	yes	no	no	yes	yesP	yesB
Colius	striatus	Colius striatus	Colius_striatus	Colius_striatus_UWBM38253	0.092937076	0.089980531	3.220264959	yes	yes	no	no	yes	yesP	yesB
Colius	striatus	Colius striatus	Colius_striatus	Colius_striatus_UWBM52742	0.073945258	0.068071729	2.873295356	yes	yes	no	no	yes	yesP	yesB
Colius	striatus	Colius striatus	Colius_striatus	Colius_striatus_USNM428106	0.109224452	0.096875179	3.052944436	yes	yes	no	no	yes	yesP	yesB
Colius	striatus	Colius striatus	Colius_striatus	Colius_striatus_USNM491986	0.07896067	0.076595245	3.170768534	yes	yes	no	no	yes	yesP	yesB
Colius	striatus	Colius striatus	Colius_striatus	Colius_striatus_USNM558540	0.081048152	0.07917629	2.614197531	yes	yes	no	no	yes	yesP	yesB
Columba	livia	Columba livia	Columba_livia	Columba_livia_UWBM76160	0.202627128	0.227834894	5.150151697	yes	yes	no	no	yes	yesP	yesB
Coracias	garrulus	Coracias garrulus	Coracias_garrulus	Coracia_garrulus_UWBM56647	0.188752839	0.184394924	6.14068885	yes	yes	no	no	no	yesP	noB
Chordeiles	minor	Chordeiles minor	Chordeiles_minor	Cordeiles_minor_UWBM65014	0.164384453	0.152778199	5.269404459	yes	yes	no	no	yes	yesP	yesB
Corythaixoides	concolor	Corythaixoides concolor	Corythaixoides_concolor	Corythaixoides_concolor_UWBM52910	0.181847498	0.148017144	4.859076403	yes	yes	no	no	yes	yesP	yesB
Cyanocitta	stelleri	Cyanocitta stelleri	Cyanocitta_stelleri	Cyanocitta_stelleri_UWBM52505	0.23722083	0.221223917	3.675897748	yes	yes	no	no	yes	yesP	yesB
Delichon	urbicum	Delichon urbicum	Delichon_urbicum	Delichon_urbica_UWBM47240	0.093012592	0.089794686	4.050086356	yes	yes	no	no	yes	yesP	yesB
Eudyptula	minor	Eudyptula minor	Eudyptula_minor	Eudyptula_minor_UWBM57504	0.091503393	0.074566093	2.274136211	no	no	yes	yes	yes	noP	yesB
Falco	sparverius	Falco sparverius	Falco_sparverius	Falco_sparverius_UWBM26276	0.191260567	0.165873431	3.614326831	yes	yes	no	no	no	yesP	noB
Gallicolumba	rufigula	Gallicolumba rufigula	Gallicolumba_rufigula	Gallicolumba_rufigula_UWBM43040	0.158599312	0.137581982	5.129828059	no	yes	no	no	yes	yesP	yesB
Gavia	arctica	Gavia arctica	Gavia_arctica	Gavia_arctica_UWBM28567	0.110576468	0.140025391	3.144262295	yes	no	yes	yes	no	noP	noB
Geococcyx	californianus	Geococcyx californianus	Geococcyx_californianus	Geococcyx_californicus_UWBM34139	0.197256659	0.17141965	3.493646328	no	yes	no	no	yes	yesP	yesB
Hemiprocne	mystacea	Hemiprocne mystacea	Hemiprocne_mystacea	Hemiprocne_mystacea_UWBM58752	0.107023706	0.107680471	4.913215374	yes	yes	no	no	no	yesP	noB
Hemiprocne	mystacea	Hemiprocne mystacea	Hemiprocne_mystacea	Hemiprocne_mystacea_UWBM60348	0.126270758	0.12850283	4.650799744	yes	yes	no	no	no	yesP	noB
Hemiprocne	mystacea	Hemiprocne mystacea	Hemiprocne_mystacea	Hemiprocne_mystacea_UWBM62344	0.136903623	0.131822369	4.658980445	yes	yes	no	no	no	yesP	noB
Hemiprocne	mystacea	Hemiprocne mystacea	Hemiprocne_mystacea	Hemiprocne_mystacea_USNM559041	0.185874118	0.181719962	5.260130719	yes	yes	no	no	no	yesP	noB
Hemiprocne	mystacea	Hemiprocne mystacea	Hemiprocne_mystacea	Hemiprocne_mystacea_USNM560829	0.16356261	0.160844334	5.135990298	yes	yes	no	no	no	yesP	noB
Hemiprocne	mystacea	Hemiprocne mystacea	Hemiprocne_mystacea	Hemiprocne_mystacea_USNM572397	0.127596566	0.135396738	4.930405196	yes	yes	no	no	no	yesP	noB
Jacana	spinosa	Jacana spinosa	Jacana_spinosa	Jacana_spinosa_UWBM21277	0.131703232	0.123493788	3.328220677	yes	no	yes	no	yes	noP	yesB
Psilopogon	lineatus	Psilopogon lineatus	Psilopogon_lineatus	Megalaima_lineata_UWBM64902	0.162790641	0.147271829	3.55738347	yes	yes	no	no	yes	yesP	yesB
Merops	bullockoides	Merops bullockoides	Merops_bullockoides	Merops_bullockoides_UWBM57056	0.126310439	0.120788924	3.826365601	yes	yes	no	no	yes	yesP	yesB
Nothoprocta	perdicaria	Nothoprocta perdicaria	Nothoprocta_perdicaria	Nothoprocta_perdicaria_UWBM65156	0.114080234	0.115874722	3.130439828	no	yes	no	no	yes	yesP	yesB
Pelecanoides	urinatrix	Pelecanoides urinatrix	Pelecanoides_urinatrix	Pelecanoides_urinator_UWBM60504	0.104919532	0.132778034	3.978880414	yes	no	yes	yes	no	noP	noB
Phaethon	rubricauda	Phaethon rubricauda	Phaethon_rubricauda	Phaethon_rubricauda_UWBM68941	0.14482779	0.164873665	3.583928605	yes	no	yes	no	no	noP	noB
Pharomachrus	mocinno	Pharomachrus mocinno	Pharomachrus_mocinno	Pharomachus_moccino_UWBM18395	0.291318218	0.275218578	5.869447494	yes	yes	no	no	no	yesP	noB
Phaethornis	guy	Phaethornis guy	Phaethornis_guy	Phaethornis_guy_UWBM22394	0.090551344	0.113327733	3.413267204	yes	yes	no	no	no	yesP	noB
Phoenicopterus	chilensis	Phoenicopterus chilensis	Phoenicopterus_chilensis	Phoenicopterus_chilensis_39909	0.232101054	0.247869985	9.269360269	yes	no	yes	no	yes	noP	yesB
Picus	canus	Picus canus	Picus_canus	Picus_canus_UWBM51782	0.163310818	0.163311048	3.127642801	yes	yes	no	no	yes	yesP	yesB
Podargus	strigoides	Podargus strigoides	Podargus_strigoides	Podargus_strigoides_UWBM76160	0.335901432	0.30420574	5.65065639	yes	yes	no	no	no	yesP	noB
Podilymbus	podiceps	Podilymbus podiceps	Podilymbus_podiceps	Podilymbus_podiceps_UWBM30133	0.123088452	0.112842247	5.408670931	yes	no	yes	yes	no	noP	noB
Progne	subis	Progne subis	Progne_subis	Progne_subis_UWBM45892	0.101715233	0.126289351	4.048780488	yes	yes	no	no	yes	yesP	yesB
Progne	subis	Progne subis	Progne_subis	Progne_subis_UWBM55860	0.102150125	0.11294385	4.099782803	yes	yes	no	no	yes	yesP	yesB
Progne	subis	Progne subis	Progne_subis	Progne_subis_USNM501361	0.159163294	0.174329718	4.402891435	yes	yes	no	no	yes	yesP	yesB
Progne	subis	Progne subis	Progne_subis	Progne_subis_USNM556284	0.14336397	0.131805578	4.394450988	yes	yes	no	no	yes	yesP	yesB
Progne	subis	Progne subis	Progne_subis	Progne_subis_USNM610520	0.111351929	0.135025162	3.837966263	yes	yes	no	no	yes	yesP	yesB
Ardenna	bulleri	Ardenna bulleri	Ardenna_bulleri	Puffinus_bulleri_UWBM55371	0.175272758	0.181470446	5.090111531	yes	no	yes	no	yes	noP	yesB
Spheniscus	humboldti	Spheniscus humboldti	Spheniscus_humboldti	Spheniscus_humboldti_UWBM91277	0.11301703	0.098705025	3.328512171	no	no	yes	yes	yes	noP	yesB
Tachybaptus	ruficollis	Tachybaptus ruficollis	Tachybaptus_ruficollis	Tachybaptus_ruficollis_UWBM86353	0.092673554	0.074164406	3.940970874	yes	no	yes	yes	no	noP	noB
Taeniopygia	guttata	Taeniopygia guttata	Taeniopygia_guttata	Taeniopygia_guttata_sp1	0.107262427	0.11855528	2.363850476	yes	yes	no	no	yes	yesP	yesB
Tyrannus	verticalis	Tyrannus verticalis	Tyrannus_verticalis	Tyrannus_verticalis_UWBM35770	0.182303242	0.175455056	4.314954625	yes	yes	no	no	no	yesP	noB
Upupa	epops	Upupa epops	Upupa_epops	Upupa_epops_UWBM46408	0.170152417	0.169416398	4.967346689	yes	yes	no	no	yes	yesP	yesB
Zonotrichia	leucophrys	Zonotrichia leucophrys	Zonotrichia_leucophrys	Zonotrichia_leucophrys_sp2	0.138131331	0.14038853	2.709771255	yes	yes	no	no	yes	yesP	yesB
